# Wild emmer contribution in wheat domestication and adaptation to new environments

**DOI:** 10.1101/2023.10.25.563983

**Authors:** Alice Iob, Laura Botigué

## Abstract

Wheat is a staple crop, and its production is heavily threatened by climate change and soil erosion. Breeding programmes commonly rely on the wild progenitor, wild emmer wheat, *Triticum turgidum* subsp. *dicoccoides*, to find markers associated with traits conferring higher resistance to biotic and abiotic stresses, albeit how its genetic diversity contributed into domestication and adaptation to agricultural systems has never been studied. We explore the population structure and the influence of wild emmer populations from both the Northern and Southern Levant during the domestication process. Additionally, we examine their potential contribution to facilitating the adaptation and dispersal of domestic landraces to new environments. We quantify the genomic proportion of wild Southern Levant ancestry in two different domestic germplasms, including landraces from Europe, Africa and Asia. We obtain direct evidence that as much as 26% of the genome has Southern Levant ancestry in the population from Europe, and up to 40% in the population from Africa and Asia. We also estimate the time since admixture of the two wild populations to produce the domestic forms, obtaining two dates, one matching the domestication in Southwest Asia (ca 9500 BP) and the other matching the dispersal towards Africa (ca 6500 BP). We also inquire about the possible adaptive role of wild emmer from the Southern Levant into domestication and dispersal and find an overrepresentation of genes associated with resistance to biotic stress and drought. Overall, our work provides more information on the origins of domestic wheat and highlights the potential of modern domestic landraces of emmer wheat in the study of the genetic basis of resilience. Modeling wheat genome evolution under different demographic scenarios is needed to confirm the observed signals of positive selection and facilitate the use of emmer landraces in future wheat breeding programmes.
