## Supplementary material for "Wild emmer contribution in wheat domestication and adaptation to new environments": S. Table 1

### Sheet: Hoja1
S. Table 1: passport information of the samples included in the study
SAMPLE	ACCESSION	COUNTRY	LATITUDE	LONGITUDE	PUBLICATION	GENETIC GROUP	STATUS
W-IRN1	PI 428016	Iran	34.37	46.10	Zhou et al., 2020	W-NL	WILD
W-SYR1	PI 466933	Syria	32.99	35.69	Zhou et al., 2020	W-SL	WILD
W-ISR1	PI 466970	Israel	32.60	35.00	Zhou et al., 2020	W-SL	WILD
W-ISR2	PI 471062	Israel	31.95	35.33	Zhou et al., 2020	W-SL	WILD
W-SYR2	PI 487254	Syria	32.87	36.03	Zhou et al., 2020	W-SL	WILD
W-ISR3	PI 466959	Israel	32.60	35.00	Zhou et al., 2020	W-SL	WILD
W-ISR4	PI 428107	Israel	32.97	35.53	Zhou et al., 2020	W-SL	WILD
W-SYR3	PI 466943	Syria	32.99	35.69	Zhou et al., 2020	W-SL	WILD
W-LBN1	PI 428138	Lebanon	33.52	35.87	Zhou et al., 2020	W-SL	WILD
W-TUR3	PI 428041	Turkey	37.88	39.87	Zhou et al., 2020	W-NL	WILD
W-LBN2	PI 428127	Lebanon	33.52	35.87	Zhou et al., 2020	W-SL	WILD
W-LBN3	TRI 11505	Lebanon	NA	NA	Zhou et al., 2020	W-SL	WILD
W-ISR6	PI 470998	Israel	32.97	35.53	Zhou et al., 2020	W-SL	WILD
W-SYR4	PI 487260	Syria	32.65	36.79	Zhou et al., 2020	W-SL	WILD
W-TUR4	PI 428071	Turkey	37.87	39.88	Zhou et al., 2020	W-NL	WILD
W-ISR7	PI 466980	Israel	32.60	35.00	Zhou et al., 2020	W-SL	WILD
W-ISR8	PI 466987	Israel	31.80	35.03	Zhou et al., 2020	W-SL	WILD
W-TUR5	PI 538630	Turkey	37.88	39.87	Zhou et al., 2020	W-NL	WILD
W-LBN4	PI 538702	Lebanon	33.50	35.84	Zhou et al., 2020	W-SL	WILD
W-ISR9	PI 470991	Israel	32.97	35.53	Zhou et al., 2020	W-SL	WILD
W-TUR6	PI 428029	Turkey	37.88	39.87	Zhou et al., 2020	W-NL	WILD
W-TUR7	PI 428082	Turkey	37.78	39.77	Zhou et al., 2020	W-NL	WILD
W-ISR10	PI 466986	Israel	31.80	35.03	Zhou et al., 2020	W-SL	WILD
W-ISR11	PI 471012	Israel	32.97	35.53	Zhou et al., 2020	W-SL	WILD
W-SYR5	PI 466934	Syria	32.99	35.69	Zhou et al., 2020	W-SL	WILD
W-TUR8	PI 428020	Turkey	37.88	39.87	Zhou et al., 2020	W-NL	WILD
W-SYR6	PI 466941	Syria	32.99	35.69	Zhou et al., 2020	W-SL	WILD
D-ETH1	PI 479958	Ethiopia	9.20	38.60	Zhou et al., 2020	D-SE	DOMESTIC
D-ESP1	PI 355484	Spain	43.37	-5.83	Zhou et al., 2020	D-NW	DOMESTIC
D-ETH2	PI 197492	Ethiopia	9.32	42.12	Zhou et al., 2020	D-SE	DOMESTIC
D-ETH3	CItr 14824	Ethiopia	13.48	39.55	Zhou et al., 2020	D-SE	DOMESTIC
D-OMN1	PI 532305	Oman	23.83	56.33	Zhou et al., 2020	D-SE	DOMESTIC
D-OMN2	PI 532306	Oman	23.17	57.67	Zhou et al., 2020	D-SE	DOMESTIC
D-ETH4	PI 197488	Ethiopia	9.32	42.12	Zhou et al., 2020	D-SE	DOMESTIC
D-ETH5	PI 534275	Ethiopia	9.17	38.82	Zhou et al., 2020	D-SE	DOMESTIC
D-ETH6	CItr 14916	Ethiopia	8.87	38.78	Zhou et al., 2020	D-SE	DOMESTIC
D-SRB1	PI 254192	Serbia	44.83	20.50	Zhou et al., 2020	D-NW	DOMESTIC
D-ETH7	PI 197481	Ethiopia	9.32	42.12	Zhou et al., 2020	D-SE	DOMESTIC
D-ETH8	PI 196905	Ethiopia	8.73	38.98	Zhou et al., 2020	D-SE	DOMESTIC
D-ETH9	PI 197484	Ethiopia	9.32	42.12	Zhou et al., 2020	D-SE	DOMESTIC
D-UK1	PI 266842	United Kingdom	53.00	-2.00	Zhou et al., 2020	D-NW	DOMESTIC
D-ETH10	CItr 7966	Ethiopia	11.50	40.00	Zhou et al., 2020	D-SE	DOMESTIC
D-USA1	CItr 3686	America	46.00	-94.00	Zhou et al., 2020	D-NW	DOMESTIC
D-ETH11	PI 479968	Ethiopia	9.20	38.60	Zhou et al., 2020	D-SE	DOMESTIC
D-IRN1	PI 626391	Iran	32.68	51.68	Zhou et al., 2020	D-NW	DOMESTIC
D-ETH12	PI 480465	Ethiopia	9.12	38.38	Zhou et al., 2020	D-SE	DOMESTIC
D-MNE1	PI 362696	Montenegro	42.35	19.30	Zhou et al., 2020	D-NW	DOMESTIC
D-RUS1	PI 94668	Russia	42.00	47.00	Zhou et al., 2020	D-NW	DOMESTIC
D-RUS2	PI 254190	Russia	42.00	47.00	Zhou et al., 2020	D-NW	DOMESTIC
D-RUS3	PI 349045	Russia	43.00	47.00	Zhou et al., 2020	D-NW	DOMESTIC
D-RUS4	PI 254191	Russia	42.00	47.00	Zhou et al., 2020	D-NW	DOMESTIC
D-ETH13	PI 58788	Ethiopia	8.60	39.12	Zhou et al., 2020	D-SE	DOMESTIC
D-IRN2	PI 624908	Iran	36.23	46.27	Zhou et al., 2020	D-NW	DOMESTIC
D-ARM1	PI 499973	Armenia	40.18	44.50	Zhou et al., 2020	D-NW	DOMESTIC
D-IRN3	PI 624904	Iran	36.23	46.27	Zhou et al., 2020	D-NW	DOMESTIC
