## Supplementary material for "Wild emmer contribution in wheat domestication and adaptation to new environments": S. Table 2

### Sheet: Hoja1
S. Table 2: Contribution of WSL to domestication; genomic windows showing closer relationship to WSL than to WNL for both domestic populations, and close relatedness between domestics, according to Dxy values
scaffold	start	end	sites	Dxy	Dxy	Dxy	Dxy	Dxy
				WSL-DSE	WSL-DNW	WNL-DSE	WNL-DNW	DSE-DNW
1A	22000001	24000000	3536	0.1738	0.1943	0.1773	0.1997	0.0467
1A	338000001	340000000	2111	0.1897	0.1921	0.2117	0.2123	0.0242
1A	339000001	341000000	2121	0.1944	0.1976	0.2182	0.2204	0.0257
1A	340000001	342000000	2104	0.1906	0.1977	0.2014	0.2072	0.0241
1A	393000001	395000000	2354	0.2094	0.2072	0.278	0.2761	0.0276
1A	394000001	396000000	2608	0.2107	0.2156	0.2429	0.2473	0.0285
1B	57000001	59000000	4216	0.167	0.1667	0.1744	0.1742	0.0076
1B	58000001	60000000	3719	0.1354	0.133	0.2577	0.2554	0.0092
1B	59000001	61000000	4043	0.1686	0.1672	0.2716	0.2702	0.0081
1B	80000001	82000000	2871	0.1938	0.2033	0.229	0.2386	0.032
1B	81000001	83000000	2920	0.1829	0.1908	0.2289	0.2404	0.0335
1B	82000001	84000000	2459	0.1699	0.1772	0.1902	0.2024	0.0413
1B	88000001	90000000	3645	0.1649	0.1636	0.2854	0.2835	0.0178
1B	89000001	91000000	3911	0.1974	0.1987	0.2331	0.2355	0.0246
1B	90000001	92000000	5292	0.2038	0.2125	0.2319	0.2393	0.0357
1B	91000001	93000000	6809	0.1887	0.2048	0.2486	0.2626	0.0436
1B	92000001	94000000	4566	0.19	0.2107	0.2297	0.2509	0.0491
1B	95000001	97000000	523	0.227	0.2327	0.2341	0.2369	0.0264
1B	100000001	102000000	3525	0.1408	0.1399	0.1502	0.1504	0.019
1B	101000001	103000000	2256	0.1423	0.1408	0.1541	0.153	0.0192
1B	208000001	210000000	1095	0.1314	0.1451	0.1687	0.184	0.0498
1B	224000001	226000000	792	0.1574	0.1627	0.183	0.1913	0.0482
1B	225000001	227000000	841	0.1646	0.164	0.2051	0.2049	0.0437
1B	242000001	244000000	537	0.1452	0.1428	0.2069	0.205	0.0463
1B	247000001	249000000	849	0.1437	0.1575	0.164	0.179	0.0475
1B	248000001	250000000	789	0.1485	0.1574	0.1739	0.1831	0.0478
2A	93000001	95000000	3006	0.2107	0.2088	0.2341	0.2328	0.0153
2A	94000001	96000000	2061	0.1928	0.206	0.2456	0.2576	0.0338
2A	399000001	401000000	111	0.0955	0.0969	0.3475	0.3489	0.0014
2A	745000001	747000000	2078	0.201	0.2034	0.2212	0.2236	0.0079
2A	746000001	748000000	2382	0.1867	0.1934	0.2228	0.2262	0.0139
2A	747000001	749000000	2165	0.1746	0.1812	0.2152	0.219	0.021
2A	748000001	750000000	1761	0.1851	0.1853	0.1884	0.1896	0.0226
2B	84000001	86000000	3991	0.2281	0.2279	0.2609	0.2606	0.0081
2B	85000001	87000000	3068	0.1872	0.1759	0.2328	0.2055	0.0413
2B	186000001	188000000	2652	0.198	0.2058	0.2182	0.2288	0.0346
2B	192000001	194000000	3669	0.1881	0.1996	0.1963	0.2088	0.0472
2B	557000001	559000000	3002	0.1723	0.1704	0.2055	0.194	0.0371
2B	558000001	560000000	2664	0.1553	0.1541	0.2691	0.2683	0.0164
2B	559000001	561000000	2332	0.1848	0.183	0.2699	0.2674	0.0203
2B	560000001	562000000	2522	0.2316	0.2359	0.2658	0.2587	0.0417
2B	591000001	593000000	3438	0.1886	0.1874	0.2084	0.2085	0.0227
3A	492000001	494000000	3029	0.197	0.2147	0.2162	0.2173	0.0497
3A	595000001	597000000	3484	0.2045	0.2022	0.2086	0.2061	0.0128
3A	596000001	598000000	3260	0.2205	0.2171	0.2374	0.2339	0.0184
3B	83000001	85000000	2819	0.1976	0.1943	0.2113	0.2079	0.0067
3B	84000001	86000000	2978	0.2111	0.2083	0.236	0.2332	0.0051
3B	85000001	87000000	3391	0.2165	0.2157	0.2187	0.2179	0.0065
3B	86000001	88000000	2930	0.2205	0.2183	0.2281	0.2258	0.0097
3B	87000001	89000000	2311	0.2194	0.2157	0.2411	0.2371	0.01
3B	88000001	90000000	2257	0.2071	0.2034	0.2416	0.2378	0.0082
3B	89000001	91000000	1795	0.2016	0.2073	0.2484	0.2373	0.0215
3B	96000001	98000000	2240	0.1837	0.1832	0.249	0.2485	0.0063
3B	97000001	99000000	2381	0.1926	0.2053	0.2561	0.2513	0.0232
3B	102000001	104000000	3191	0.153	0.1608	0.3615	0.3517	0.0299
3B	103000001	105000000	2895	0.1987	0.1977	0.3776	0.3764	0.0094
3B	104000001	106000000	2285	0.2319	0.2381	0.2991	0.305	0.0209
3B	105000001	107000000	2077	0.1803	0.1874	0.2467	0.2533	0.0451
3B	107000001	109000000	3163	0.1933	0.1977	0.2005	0.2066	0.0498
3B	112000001	114000000	2438	0.1564	0.1821	0.2709	0.2908	0.0465
3B	113000001	115000000	3185	0.1962	0.222	0.2139	0.2432	0.0475
3B	118000001	120000000	2458	0.1097	0.1434	0.3283	0.347	0.0485
3B	119000001	121000000	2850	0.1347	0.1539	0.296	0.3152	0.0436
3B	121000001	123000000	3307	0.197	0.2087	0.2537	0.2584	0.0323
3B	122000001	124000000	3287	0.1902	0.1994	0.2347	0.2368	0.0265
3B	123000001	125000000	1965	0.1724	0.1885	0.1909	0.199	0.036
3B	641000001	643000000	2518	0.2287	0.2476	0.2398	0.2619	0.0457
3B	671000001	673000000	1533	0.166	0.1703	0.3673	0.3693	0.0137
3B	672000001	674000000	2712	0.1678	0.1762	0.242	0.2426	0.0282
3B	819000001	821000000	2116	0.1629	0.1695	0.2428	0.2559	0.0312
3B	820000001	822000000	1730	0.1778	0.185	0.2293	0.2388	0.0304
4A	41000001	43000000	3357	0.1845	0.1879	0.2476	0.2528	0.0387
4A	42000001	44000000	2739	0.1991	0.1931	0.2635	0.2592	0.0319
4A	188000001	190000000	834	0.3249	0.3205	0.3434	0.3392	0.0426
4A	189000001	191000000	845	0.3413	0.336	0.3435	0.3382	0.0446
4A	209000001	211000000	858	0.3709	0.3599	0.383	0.3719	0.0439
4A	214000001	216000000	819	0.337	0.3347	0.3398	0.3367	0.0403
4A	215000001	217000000	973	0.3532	0.3503	0.3627	0.3595	0.0422
4A	235000001	237000000	1081	0.36	0.3589	0.3889	0.3879	0.0424
4A	238000001	240000000	714	0.3665	0.3651	0.3756	0.374	0.0378
4A	254000001	256000000	961	0.3621	0.3602	0.3727	0.3704	0.0437
4A	255000001	257000000	948	0.3821	0.3773	0.3836	0.3787	0.04
4A	281000001	283000000	243	0.3383	0.3305	0.367	0.3592	0.0417
4A	285000001	287000000	622	0.3659	0.3546	0.368	0.3566	0.0487
4A	286000001	288000000	566	0.368	0.351	0.3839	0.3667	0.0453
4A	294000001	296000000	928	0.3606	0.3612	0.3633	0.3639	0.0341
4A	295000001	297000000	761	0.3481	0.3476	0.3518	0.3509	0.041
4A	305000001	307000000	1246	0.3643	0.3553	0.3871	0.3779	0.0426
4A	324000001	326000000	836	0.3372	0.3348	0.3474	0.345	0.0437
4A	339000001	341000000	1413	0.3473	0.3389	0.3487	0.3403	0.0461
4A	343000001	345000000	953	0.3452	0.3388	0.3523	0.3459	0.0408
4A	344000001	346000000	1067	0.3464	0.3368	0.3481	0.3386	0.0486
4A	349000001	351000000	892	0.3577	0.3527	0.3839	0.3789	0.0415
4A	350000001	352000000	826	0.3538	0.3499	0.3599	0.3553	0.0496
4A	368000001	370000000	989	0.3326	0.3316	0.3454	0.3443	0.0425
4A	375000001	377000000	1189	0.3629	0.3635	0.3692	0.3704	0.0408
4A	378000001	380000000	834	0.3502	0.3505	0.3596	0.3602	0.0421
4A	384000001	386000000	841	0.3707	0.376	0.3803	0.3859	0.0333
4A	385000001	387000000	695	0.3683	0.3601	0.3707	0.3627	0.0395
4A	389000001	391000000	1110	0.3601	0.3588	0.371	0.3693	0.0398
4A	390000001	392000000	931	0.3545	0.3556	0.3643	0.3641	0.0388
4A	403000001	405000000	990	0.3419	0.336	0.3477	0.3418	0.0396
4A	404000001	406000000	1100	0.3451	0.3438	0.3472	0.346	0.0402
4A	424000001	426000000	1047	0.3506	0.3406	0.3524	0.3417	0.0434
4A	432000001	434000000	904	0.3373	0.3405	0.3393	0.343	0.0315
4A	433000001	435000000	975	0.3223	0.3248	0.3624	0.3662	0.0349
4A	437000001	439000000	915	0.332	0.3263	0.3334	0.3278	0.0346
4A	444000001	446000000	1472	0.2332	0.2307	0.2435	0.2409	0.0281
4A	445000001	447000000	1651	0.2392	0.2377	0.256	0.2545	0.0278
4A	450000001	452000000	1393	0.235	0.2335	0.2407	0.2389	0.0237
4A	477000001	479000000	1375	0.1864	0.1748	0.3966	0.3843	0.0414
4A	478000001	480000000	1543	0.1706	0.1629	0.4088	0.4005	0.0348
4A	479000001	481000000	1414	0.1836	0.1771	0.331	0.3241	0.0334
4A	480000001	482000000	1266	0.1877	0.1854	0.3007	0.2974	0.0327
4A	481000001	483000000	1188	0.1978	0.1954	0.2588	0.2552	0.0328
4A	482000001	484000000	1379	0.2259	0.2191	0.2604	0.253	0.0271
4A	521000001	523000000	2174	0.1724	0.1823	0.2768	0.2756	0.0303
4B	45000001	47000000	3723	0.2155	0.2205	0.2537	0.2615	0.0242
4B	46000001	48000000	3634	0.2461	0.2421	0.2907	0.2868	0.0104
4B	49000001	51000000	4461	0.1631	0.1612	0.2122	0.2092	0.0164
4B	50000001	52000000	4012	0.1956	0.1921	0.2051	0.2022	0.0237
4B	54000001	56000000	3454	0.2046	0.1949	0.2247	0.2197	0.031
4B	524000001	526000000	2834	0.2219	0.226	0.2633	0.2598	0.0217
4B	525000001	527000000	3501	0.205	0.209	0.2147	0.213	0.029
4B	555000001	557000000	2070	0.2475	0.2333	0.3765	0.3665	0.0375
4B	556000001	558000000	2590	0.2596	0.2437	0.3443	0.3373	0.0393
4B	557000001	559000000	2380	0.2882	0.2711	0.2962	0.2917	0.0431
4B	558000001	560000000	1862	0.2692	0.2562	0.2872	0.2841	0.0415
4B	559000001	561000000	1458	0.2665	0.2532	0.2996	0.2954	0.0409
4B	560000001	562000000	1497	0.2911	0.2735	0.3338	0.3272	0.0445
4B	562000001	564000000	3072	0.2611	0.2494	0.2654	0.255	0.0344
4B	563000001	565000000	4123	0.2188	0.216	0.2279	0.2304	0.0241
4B	588000001	590000000	2560	0.1315	0.1124	0.49	0.4686	0.0384
4B	589000001	591000000	2635	0.1763	0.1645	0.351	0.3354	0.0436
4B	593000001	595000000	1104	0.2901	0.3109	0.3608	0.3829	0.0477
4B	609000001	611000000	1988	0.1643	0.1611	0.1921	0.19	0.0147
4B	610000001	612000000	2582	0.1661	0.161	0.2277	0.2246	0.0129
4B	611000001	613000000	3404	0.1582	0.1555	0.2368	0.2357	0.0107
4B	612000001	614000000	3272	0.1689	0.1825	0.1782	0.1907	0.0399
5A	40000001	42000000	2898	0.2037	0.2047	0.2096	0.2098	0.0205
5A	41000001	43000000	2392	0.1992	0.1997	0.2548	0.2545	0.0149
5A	42000001	44000000	4201	0.1756	0.1739	0.2017	0.2011	0.0276
5A	44000001	46000000	2747	0.1509	0.1525	0.1705	0.1747	0.0415
5A	45000001	47000000	3561	0.1649	0.152	0.179	0.1689	0.0483
5A	67000001	69000000	3773	0.2446	0.2308	0.2951	0.2715	0.0479
5A	68000001	70000000	2011	0.2411	0.2274	0.284	0.26	0.0487
5A	75000001	77000000	1967	0.2417	0.2183	0.39	0.3655	0.0419
5A	76000001	78000000	3151	0.1901	0.1727	0.4062	0.388	0.0348
5A	77000001	79000000	3229	0.1736	0.1683	0.406	0.4002	0.0213
5A	78000001	80000000	2934	0.203	0.2073	0.2845	0.2885	0.0102
5A	108000001	110000000	1402	0.3001	0.3033	0.3118	0.3156	0.0212
5A	109000001	111000000	1674	0.3096	0.3142	0.3457	0.3508	0.0151
5A	454000001	456000000	4323	0.1655	0.1861	0.1981	0.2212	0.0473
5A	455000001	457000000	3119	0.1882	0.1897	0.2232	0.2265	0.0261
5A	659000001	661000000	3056	0.1795	0.1796	0.1996	0.2007	0.0107
5B	27000001	29000000	3409	0.2046	0.1979	0.2254	0.213	0.0469
5B	28000001	30000000	4310	0.2224	0.2169	0.2458	0.2406	0.0147
5B	89000001	91000000	1798	0.2111	0.209	0.2609	0.2588	0.0195
5B	90000001	92000000	2201	0.2223	0.2194	0.2663	0.2633	0.0168
5B	91000001	93000000	2083	0.2386	0.2344	0.2699	0.2656	0.0193
5B	273000001	275000000	1467	0.1585	0.1532	0.2334	0.228	0.0254
5B	274000001	276000000	1631	0.1634	0.1612	0.2099	0.2076	0.0197
5B	402000001	404000000	1786	0.2181	0.2168	0.3139	0.3123	0.0152
5B	403000001	405000000	2204	0.2094	0.2082	0.3311	0.3288	0.0215
5B	652000001	654000000	2797	0.1825	0.1875	0.2055	0.2042	0.0358
6A	63000001	65000000	3287	0.2397	0.2377	0.2677	0.2657	0.01
6A	64000001	66000000	2568	0.2362	0.2346	0.2798	0.2782	0.0066
6A	65000001	67000000	2440	0.218	0.217	0.2473	0.2464	0.0091
6A	66000001	68000000	2854	0.2239	0.2239	0.249	0.2491	0.0111
6B	91000001	93000000	1908	0.1198	0.1068	0.1554	0.1475	0.0261
6B	92000001	94000000	2103	0.1289	0.117	0.1338	0.1271	0.0253
6B	164000001	166000000	2930	0.2109	0.2094	0.2221	0.2214	0.0232
7A	578000001	580000000	2064	0.1868	0.1742	0.2233	0.2128	0.0482
7A	660000001	662000000	2325	0.1604	0.1633	0.2352	0.2374	0.0193
7A	661000001	663000000	3362	0.1573	0.1681	0.1853	0.1944	0.0281
7A	678000001	680000000	2680	0.1706	0.16	0.3439	0.338	0.0222
7A	679000001	681000000	3567	0.1732	0.1749	0.18	0.1821	0.0243
7A	687000001	689000000	2550	0.1883	0.1908	0.1909	0.199	0.0494
7A	688000001	690000000	1790	0.2021	0.1964	0.2208	0.224	0.0198
7B	85000001	87000000	3374	0.1771	0.1973	0.2259	0.2422	0.0486
7B	156000001	158000000	1916	0.1643	0.1489	0.1746	0.1622	0.0359
7B	384000001	386000000	1418	0.1444	0.1513	0.1965	0.2013	0.0493
7B	546000001	548000000	1993	0.2145	0.2032	0.2705	0.2644	0.0341
7B	685000001	687000000	2303	0.2128	0.2031	0.2345	0.233	0.0461
