## Supplementary material for "Wild emmer contribution in wheat domestication and adaptation to new environments": S. Table 4

### Sheet: Hoja1
S. Table 4: Introgression from WSL to DSE; genomic windows showing closer relationship between WSL and DSE than between WNL and DSE, and high genetic distance between DSE and DNW.
Chrom	start	end	sites	Dxy WSL-DSE	Dxy WNL-DSE	Dxy DSE-DNW
1B	307000001	309000000	459	0.0939	0.1192	0.5749
2A	197000001	199000000	2147	0.1387	0.1648	0.4846
2A	198000001	200000000	2489	0.1405	0.1601	0.4255
2B	669000001	671000000	364	0.3218	0.3595	0.3327
3B	148000001	150000000	1981	0.2197	0.3396	0.3536
3B	223000001	225000000	131	0.4258	0.4654	0.3337
4B	95000001	97000000	1635	0.2605	0.2984	0.4005
4B	96000001	98000000	2207	0.2436	0.2745	0.444
4B	97000001	99000000	1753	0.1967	0.2733	0.4285
4B	107000001	109000000	564	0.1813	0.2011	0.338
4B	189000001	191000000	816	0.1658	0.3369	0.3576
4B	190000001	192000000	653	0.1498	0.413	0.442
4B	191000001	193000000	661	0.1351	0.4125	0.4388
4B	192000001	194000000	811	0.1389	0.4286	0.4569
4B	193000001	195000000	835	0.1419	0.4155	0.4466
4B	194000001	196000000	753	0.138	0.4264	0.456
4B	195000001	197000000	631	0.1309	0.4451	0.4735
4B	196000001	198000000	633	0.1309	0.407	0.4349
4B	197000001	199000000	756	0.1422	0.3999	0.4237
4B	198000001	200000000	763	0.1373	0.4183	0.4455
4B	199000001	201000000	847	0.1282	0.4219	0.4554
4B	200000001	202000000	990	0.1417	0.407	0.4379
4B	201000001	203000000	942	0.1509	0.4023	0.4304
4B	202000001	204000000	725	0.1356	0.4137	0.4399
4B	203000001	205000000	734	0.1264	0.4309	0.4588
4B	204000001	206000000	742	0.1323	0.4422	0.4651
4B	205000001	207000000	670	0.1379	0.4228	0.4384
4B	206000001	208000000	718	0.1545	0.3851	0.4083
4B	207000001	209000000	790	0.1433	0.3584	0.3869
4B	208000001	210000000	935	0.1402	0.3625	0.3872
4B	209000001	211000000	1029	0.1347	0.4043	0.4303
4B	210000001	212000000	910	0.1282	0.4267	0.4554
4B	211000001	213000000	921	0.1356	0.3986	0.4275
4B	212000001	214000000	959	0.1392	0.3984	0.4231
4B	213000001	215000000	974	0.1536	0.39	0.4161
4B	214000001	216000000	1079	0.15	0.3901	0.4162
4B	215000001	217000000	831	0.1482	0.3947	0.4172
4B	216000001	218000000	1026	0.146	0.3913	0.4204
4B	217000001	219000000	1147	0.1353	0.4161	0.4446
4B	218000001	220000000	681	0.1314	0.4101	0.4375
4B	219000001	221000000	733	0.1312	0.4074	0.4359
4B	220000001	222000000	1005	0.1324	0.4168	0.447
4B	221000001	223000000	869	0.1454	0.4064	0.4331
4B	222000001	224000000	664	0.1433	0.4139	0.4399
4B	223000001	225000000	563	0.1346	0.4168	0.4424
4B	224000001	226000000	676	0.1447	0.4134	0.4445
4B	225000001	227000000	969	0.1454	0.4235	0.4586
4B	226000001	228000000	1120	0.1375	0.4156	0.4465
4B	227000001	229000000	982	0.1349	0.4003	0.4313
4B	228000001	230000000	987	0.1451	0.4083	0.4386
4B	229000001	231000000	1165	0.1461	0.4018	0.4266
4B	230000001	232000000	1124	0.1458	0.4027	0.4265
4B	231000001	233000000	906	0.1468	0.4049	0.4291
4B	232000001	234000000	880	0.1356	0.402	0.4289
4B	233000001	235000000	983	0.1313	0.4125	0.4369
4B	234000001	236000000	804	0.1356	0.4197	0.4425
4B	235000001	237000000	675	0.1478	0.3988	0.4309
4B	236000001	238000000	666	0.147	0.4099	0.4424
4B	237000001	239000000	434	0.1481	0.4232	0.4532
4B	238000001	240000000	495	0.1403	0.4005	0.4267
4B	239000001	241000000	906	0.1343	0.3932	0.4195
4B	240000001	242000000	1102	0.1393	0.3824	0.4075
4B	241000001	243000000	1258	0.1385	0.3926	0.4244
4B	242000001	244000000	1086	0.1358	0.4155	0.4487
4B	243000001	245000000	874	0.1373	0.4172	0.4493
4B	244000001	246000000	879	0.1384	0.4154	0.4493
4B	245000001	247000000	965	0.1364	0.4186	0.4422
4B	246000001	248000000	1045	0.1334	0.4136	0.4325
4B	247000001	249000000	915	0.1243	0.3887	0.4116
4B	248000001	250000000	836	0.1268	0.3802	0.4072
4B	249000001	251000000	838	0.1331	0.4157	0.4347
4B	250000001	252000000	676	0.1462	0.373	0.3856
4B	251000001	253000000	620	0.1562	0.3457	0.3658
4B	252000001	254000000	804	0.1405	0.4124	0.4367
4B	253000001	255000000	1015	0.1404	0.4293	0.4581
4B	254000001	256000000	1130	0.1441	0.4033	0.4367
4B	255000001	257000000	895	0.1406	0.4055	0.4359
4B	256000001	258000000	707	0.1464	0.4054	0.4219
4B	257000001	259000000	732	0.145	0.4006	0.42
4B	258000001	260000000	530	0.1324	0.421	0.4473
4B	259000001	261000000	256	0.1448	0.381	0.4089
4B	260000001	262000000	410	0.1462	0.4011	0.4254
4B	261000001	263000000	724	0.1349	0.433	0.4548
4B	262000001	264000000	797	0.1352	0.4537	0.4778
4B	263000001	265000000	857	0.1362	0.4261	0.4545
4B	264000001	266000000	936	0.1437	0.3959	0.4216
4B	265000001	267000000	1040	0.1511	0.3913	0.4166
4B	266000001	268000000	934	0.1376	0.3943	0.4242
4B	267000001	269000000	761	0.1331	0.377	0.4032
4B	268000001	270000000	745	0.1474	0.3715	0.3971
4B	269000001	271000000	763	0.1376	0.4018	0.4334
4B	270000001	272000000	851	0.1363	0.4057	0.4355
4B	271000001	273000000	792	0.1497	0.4016	0.4281
4B	272000001	274000000	557	0.1529	0.3877	0.4128
4B	273000001	275000000	595	0.1486	0.3822	0.4058
4B	274000001	276000000	943	0.1388	0.4135	0.4366
4B	275000001	277000000	776	0.1372	0.4357	0.4643
4B	276000001	278000000	257	0.1454	0.4508	0.4938
4B	279000001	281000000	225	0.119	0.4521	0.4905
4B	280000001	282000000	462	0.1244	0.4184	0.4506
4B	281000001	283000000	559	0.135	0.4149	0.444
4B	282000001	284000000	872	0.137	0.4196	0.4495
4B	283000001	285000000	901	0.1341	0.3908	0.4161
4B	284000001	286000000	963	0.1394	0.3572	0.3791
4B	285000001	287000000	929	0.1386	0.3787	0.4035
4B	286000001	288000000	764	0.1362	0.4113	0.4399
4B	287000001	289000000	658	0.1342	0.3959	0.4262
4B	288000001	290000000	654	0.1344	0.3683	0.4024
4B	289000001	291000000	1102	0.1409	0.3844	0.4192
4B	290000001	292000000	1170	0.1386	0.4009	0.4327
4B	291000001	293000000	1180	0.1391	0.427	0.4547
4B	292000001	294000000	1100	0.1457	0.4191	0.4471
4B	293000001	295000000	907	0.1469	0.3709	0.3984
4B	294000001	296000000	926	0.1384	0.3993	0.42
4B	295000001	297000000	695	0.14	0.4153	0.4239
4B	296000001	298000000	515	0.145	0.3799	0.3877
4B	297000001	299000000	741	0.1373	0.4208	0.4412
4B	298000001	300000000	869	0.1339	0.4325	0.4566
4B	299000001	301000000	992	0.1302	0.4432	0.4662
4B	300000001	302000000	1176	0.1382	0.416	0.4385
4B	301000001	303000000	1059	0.1391	0.3904	0.4192
4B	302000001	304000000	892	0.1308	0.4226	0.4518
4B	303000001	305000000	882	0.1379	0.4022	0.427
4B	304000001	306000000	859	0.1389	0.3781	0.4024
4B	305000001	307000000	911	0.1526	0.4025	0.4194
4B	306000001	308000000	880	0.1573	0.4055	0.4223
4B	307000001	309000000	867	0.1489	0.4042	0.4287
4B	308000001	310000000	1052	0.1441	0.4073	0.4344
4B	309000001	311000000	1143	0.1442	0.4089	0.4347
4B	310000001	312000000	1010	0.1435	0.3938	0.4192
4B	311000001	313000000	621	0.1357	0.3867	0.4148
4B	312000001	314000000	475	0.1598	0.4055	0.4291
4B	313000001	315000000	582	0.1653	0.3856	0.3995
4B	314000001	316000000	539	0.1475	0.4114	0.4244
4B	315000001	317000000	840	0.1389	0.4385	0.4666
4B	316000001	318000000	1023	0.1377	0.4198	0.4453
4B	317000001	319000000	925	0.1312	0.3981	0.4177
4B	318000001	320000000	1107	0.1378	0.4074	0.4365
4B	319000001	321000000	1091	0.1336	0.4334	0.4603
4B	320000001	322000000	890	0.1407	0.4473	0.4718
4B	321000001	323000000	639	0.1488	0.4262	0.464
4B	322000001	324000000	560	0.1316	0.4121	0.4497
4B	323000001	325000000	769	0.147	0.4061	0.4376
4B	324000001	326000000	849	0.1445	0.4081	0.4347
4B	325000001	327000000	898	0.1255	0.4531	0.4838
4B	326000001	328000000	855	0.1236	0.4476	0.478
4B	327000001	329000000	457	0.1316	0.3951	0.4202
4B	328000001	330000000	658	0.1389	0.4113	0.4447
4B	329000001	331000000	910	0.1464	0.4018	0.4314
4B	330000001	332000000	861	0.1484	0.3738	0.4087
4B	331000001	333000000	912	0.1372	0.3926	0.4332
4B	332000001	334000000	866	0.1264	0.4116	0.4474
4B	333000001	335000000	788	0.1245	0.3923	0.4238
4B	334000001	336000000	637	0.1363	0.3715	0.4027
4B	335000001	337000000	685	0.1442	0.3855	0.4156
4B	336000001	338000000	703	0.1343	0.4219	0.4498
4B	337000001	339000000	617	0.1293	0.4347	0.4611
4B	338000001	340000000	779	0.1339	0.4137	0.4405
4B	339000001	341000000	598	0.1308	0.4125	0.4274
4B	340000001	342000000	240	0.1349	0.4122	0.3801
4B	341000001	343000000	358	0.14	0.4327	0.4358
4B	342000001	344000000	515	0.1396	0.4002	0.4263
4B	343000001	345000000	901	0.1298	0.4291	0.459
4B	344000001	346000000	1136	0.1289	0.4398	0.4635
4B	345000001	347000000	1057	0.1412	0.4041	0.4234
4B	346000001	348000000	932	0.1392	0.3991	0.4186
4B	347000001	349000000	895	0.1316	0.4023	0.425
4B	348000001	350000000	1083	0.1257	0.44	0.4658
4B	349000001	351000000	1089	0.1266	0.4517	0.4779
4B	350000001	352000000	1165	0.1281	0.4219	0.4497
4B	351000001	353000000	1195	0.1306	0.4272	0.461
4B	352000001	354000000	1226	0.1369	0.4375	0.4753
4B	353000001	355000000	1247	0.1367	0.4385	0.4723
4B	354000001	356000000	883	0.1344	0.4363	0.4501
4B	355000001	357000000	723	0.1175	0.4601	0.4331
4B	356000001	358000000	873	0.1149	0.4604	0.4594
4B	357000001	359000000	1003	0.1296	0.4211	0.4445
4B	358000001	360000000	925	0.1417	0.4209	0.4437
4B	359000001	361000000	792	0.1382	0.4546	0.4793
4B	360000001	362000000	813	0.1306	0.4561	0.4804
4B	361000001	363000000	678	0.1353	0.4575	0.4888
4B	362000001	364000000	625	0.1407	0.4293	0.4667
4B	363000001	365000000	659	0.1341	0.4151	0.4498
4B	364000001	366000000	847	0.1208	0.4357	0.4703
4B	365000001	367000000	892	0.1172	0.4258	0.4579
4B	366000001	368000000	726	0.1284	0.3935	0.4261
4B	367000001	369000000	849	0.1348	0.3768	0.4064
4B	368000001	370000000	966	0.1464	0.3657	0.3921
4B	369000001	371000000	878	0.1575	0.3827	0.41
4B	370000001	372000000	900	0.1422	0.4325	0.4591
4B	371000001	373000000	972	0.1339	0.4354	0.4616
4B	372000001	374000000	971	0.1346	0.4254	0.4485
4B	373000001	375000000	863	0.1401	0.4244	0.4499
4B	374000001	376000000	779	0.1403	0.4046	0.427
4B	375000001	377000000	942	0.1425	0.4038	0.4267
4B	376000001	378000000	810	0.1586	0.4047	0.4339
6A	177000001	179000000	1327	0.4189	0.4435	0.3705
6A	179000001	181000000	1228	0.4398	0.4521	0.5362
6A	180000001	182000000	932	0.3799	0.4137	0.5449
6A	181000001	183000000	952	0.427	0.4529	0.5365
6A	182000001	184000000	857	0.4023	0.4263	0.5186
6A	183000001	185000000	779	0.3404	0.3619	0.473
6A	184000001	186000000	780	0.3793	0.395	0.4804
6A	185000001	187000000	745	0.4074	0.4294	0.4798
6A	186000001	188000000	824	0.3801	0.3946	0.4444
6A	187000001	189000000	745	0.3716	0.3839	0.4389
6A	188000001	190000000	696	0.3692	0.3914	0.4593
6A	189000001	191000000	921	0.3856	0.4081	0.4746
6A	190000001	192000000	949	0.3947	0.4147	0.4663
6A	191000001	193000000	686	0.3917	0.4035	0.4488
6A	192000001	194000000	634	0.3729	0.3893	0.4351
6A	193000001	195000000	800	0.3426	0.3742	0.4713
6A	194000001	196000000	937	0.3109	0.349	0.5581
6A	195000001	197000000	710	0.3384	0.3749	0.6062
6A	196000001	198000000	693	0.4454	0.4661	0.5766
6A	197000001	199000000	880	0.4191	0.4426	0.5458
6A	198000001	200000000	766	0.3513	0.3743	0.4789
6A	199000001	201000000	666	0.3157	0.3357	0.4457
6A	200000001	202000000	664	0.3318	0.3527	0.4683
6A	201000001	203000000	678	0.343	0.3583	0.4443
6A	202000001	204000000	643	0.3308	0.3426	0.4129
6A	203000001	205000000	705	0.3466	0.3471	0.4186
6A	204000001	206000000	742	0.3648	0.3669	0.4395
6A	205000001	207000000	621	0.3441	0.3616	0.43
6A	206000001	208000000	534	0.3059	0.3268	0.4008
6A	207000001	209000000	568	0.3239	0.3415	0.4338
6A	208000001	210000000	642	0.3261	0.3346	0.4585
6A	256000001	258000000	621	0.2658	0.3506	0.3563
6A	257000001	259000000	723	0.2965	0.3546	0.3685
6A	382000001	384000000	480	0.2974	0.3181	0.3314
6A	383000001	385000000	555	0.2911	0.3179	0.3361
6A	418000001	420000000	613	0.1618	0.3269	0.3371
6A	419000001	421000000	633	0.178	0.3659	0.3767
6A	420000001	422000000	500	0.1669	0.3254	0.3362
6A	425000001	427000000	472	0.1578	0.3462	0.353
6A	511000001	513000000	1356	0.3338	0.3655	0.3375
6B	190000001	192000000	2616	0.1603	0.3128	0.3837
6B	208000001	210000000	2577	0.1839	0.3175	0.3505
6B	429000001	431000000	363	0.2106	0.3631	0.3546
7A	523000001	525000000	1691	0.2457	0.2827	0.3376
7B	161000001	163000000	1952	0.1958	0.2	0.3843
7B	162000001	164000000	2127	0.1825	0.2204	0.4372
7B	196000001	198000000	3048	0.1894	0.1896	0.3321
7B	203000001	205000000	1344	0.167	0.1953	0.4382
7B	204000001	206000000	1663	0.1558	0.1957	0.4701
7B	205000001	207000000	1361	0.159	0.1924	0.4376
7B	232000001	234000000	1781	0.2653	0.2787	0.3333
