## Supplementary material for "Wild emmer contribution in wheat domestication and adaptation to new environments": S. Table 5

### Sheet: Hoja1
S. Table 5: Genes affected by moderate/high impact variants within the windows in S.Table 4. Genes affected by high impact variants are reported in bold.
Gene	Gene description	Chrom	Gene start (bp)	Gene end (bp)
TRITD1Bv1G103000	28S ribosomal protein S29, mitochondrial G	1B	307085502	307093442
TRITD1Bv1G103010	Transmembrane protein, putative G	1B	307094254	307095540
TRITD1Bv1G103100	Coatomer subunit gamma	1B	307261540	307268236
TRITD1Bv1G103330	Flotillin-1	1B	307910850	307912431
TRITD1Bv1G103360	Glucose-induced degradation protein 8-like protein	1B	308049623	308056812
TRITD2Av1G083230	Receptor-like protein kinase	2A	197203217	197205235
TRITD2Av1G083320	GRAS transcription factor	2A	197623930	197628314
TRITD2Av1G083500	Formin-like protein	2A	198050715	198053674
TRITD2Av1G083890	transmembrane protein, putative (DUF1218)	2A	199219834	199220590
TRITD2Av1G083940	50S ribosomal protein L28	2A	199458865	199463563
TRITD2Av1G084010	Beta-amylase	2A	199489879	199492516
TRITD2Bv1G222460	Kinase	2B	669332906	669336626
TRITD2Bv1G222510	Glutamate receptor	2B	669557138	669560065
TRITD2Bv1G222530	Cytochrome P450 family protein	2B	669831858	669833541
TRITD2Bv1G222540	Cytochrome P450 family protein	2B	669831858	669833541
TRITD2Bv1G222590	NAC domain-containing protein	2B	670080794	670083844
TRITD3Bv1G054280	DUF674 family protein	3B	148001286	148002592
TRITD3Bv1G054290	NADPH:adrenodoxin oxidoreductase, mitochondrial	3B	148004229	148009655
TRITD3Bv1G054300	DUF674 family protein	3B	148016029	148016887
TRITD3Bv1G054340	Pentatricopeptide repeat-containing protein	3B	148127191	148133107
TRITD3Bv1G054350	DUF674 family protein	3B	148134379	148139778
TRITD3Bv1G054360	Alpha/beta-Hydrolases superfamily protein	3B	148140554	148141549
TRITD3Bv1G054450	Alpha/beta-Hydrolases superfamily protein	3B	148140554	148141549
TRITD3Bv1G054590	F-box family protein	3B	148735515	148805147
TRITD3Bv1G054680	F-box family protein	3B	148735515	148805147
TRITD3Bv1G054820	nine-cis-epoxycarotenoid dioxygenase 4 G	3B	149227033	149227656
TRITD3Bv1G055000	Receptor-like kinase, putative	3B	149718227	149720956
TRITD3Bv1G055020	GDSL esterase/lipase	3B	149725864	149727418
TRITD3Bv1G055060	centrosomal protein of 135 kDa-like protein G	3B	149859092	149866624
TRITD4Bv1G033620	Serpin	4B	95121965	95123410
TRITD4Bv1G033630	B3 domain-containing protein	4B	95127922	95130059
TRITD4Bv1G033800	Transducin/WD-like repeat-protein	4B	95364062	95371261
TRITD4Bv1G033920	Calcium-binding EF hand family protein G	4B	95546340	95546792
TRITD4Bv1G034450	ABC transporter G family member	4B	97207282	97210677
TRITD4Bv1G034570	Late embryogenesis abundant (LEA) hydroxyproline-rich glycoprotein	4B	97557682	97558380
TRITD4Bv1G034940	Receptor-type tyrosine-protein phosphatase	4B	98483290	98487901
TRITD4Bv1G035000	ATP-dependent RNA helicase RhlB	4B	98821192	98831536
TRITD4Bv1G037930	D-amino acid dehydrogenase 3	4B	107110437	107112022
TRITD4Bv1G038090	Acetyltransferase, GNAT family protein, expressed	4B	107666560	107667108
TRITD4Bv1G038230	F-box family protein	4B	108231254	108233508
TRITD4Bv1G038360	F-box family protein	4B	108231254	108233508
TRITD4Bv1G038480	Mitochondrial transcription termination factor-like	4B	108367509	108368681
TRITD4Bv1G038650	FAD-binding Berberine family protein	4B	108667462	108669096
TRITD4Bv1G063180	Dihydroxy-acid dehydratase	4B	189291036	189291929
TRITD4Bv1G063190	Xylanase inhibitor protein 1	4B	189431716	189439277
TRITD4Bv1G064320	MYB transcription factor	4B	193159847	193161112
TRITD4Bv1G064680	Pentatricopeptide repeat-containing protein	4B	194057755	194060552
TRITD4Bv1G065410	Peptide chain release factor 1	4B	194057755	194060552
TRITD4Bv1G065650	50S ribosomal protein L2	4B	197602273	197602739
TRITD4Bv1G065660		4B
TRITD4Bv1G065750	MADS-box transcription factor family protein	4B	197994133	197997006
TRITD4Bv1G066540	Lipase	4B	201514852	201516112
TRITD4Bv1G067860	Receptor protein kinase, putative	4B	208103964	208107930
TRITD4Bv1G068330	Serine/threonine-protein phosphatase 2A 55 kDa regulatory subunit B alpha isoform	4B	209938266	209938616
TRITD4Bv1G069260	MIP18 family protein G	4B	214415514	214416104
TRITD4Bv1G069390	Heat shock protein 70, conserved site-containing protein G	4B	215011185	215011846
TRITD4Bv1G069590	Protein DEK G	4B	215849182	215857028
TRITD4Bv1G069730	Ubiquitin carboxyl-terminal hydrolase	4B	216357191	216365085
TRITD4Bv1G069820	Glycerophosphodiester phosphodiesterase 1 G	4B	216758079	216758949
TRITD4Bv1G070390	NADH dehydrogenase subunit 4 G	4B	219182219	219182413
TRITD4Bv1G070620	ATPase subunit 8	4B	219272789	219273261
TRITD4Bv1G070650	30S ribosomal protein S12	4B	219300625	219301002
TRITD4Bv1G070770	Non-lysosomal glucosylceramidase	4B	219706181	219706919
TRITD4Bv1G071120	Splicing factor u2af large subunit, putative	4B	221278864	221289559
TRITD4Bv1G071720	P-loop containing nucleoside triphosphate hydrolases superfamily protein	4B	224356317	224361258
TRITD4Bv1G073110	Hexosyltransferase	4B	231234065	231238151
TRITD4Bv1G073250	Pectin lyase-like superfamily protein	4B	233245424	233248769
TRITD4Bv1G074790	CLK4-associating serine/arginine rich	4B	241461835	241468545
TRITD4Bv1G075330	Aberrant pollen transmission 1, putative, expressed	4B	243756663	243779713
TRITD4Bv1G075690	Beta-adaptin-like protein	4B	244645846	244651890
TRITD4Bv1G076550	Protein SUPPRESSOR OF GENE SILENCING 3	4B	246591705	246606089
TRITD4Bv1G077210	Agenet domain containing protein	4B	249869173	249875531
TRITD4Bv1G078800	RNA-binding protein, putative	4B	257339883	257341410
TRITD4Bv1G080720	Protein phosphatase-2c, putative	4B	263695984	263697754
TRITD4Bv1G080890	Retinoblastoma-related protein G	4B	264168335	264177849
TRITD4Bv1G081530	S-acyltransferase G	4B	267507491	267516566
TRITD4Bv1G081570	Kinase family protein	4B	267728951	267730766
TRITD4Bv1G082040	tRNA-2-methylthio-N(6)-dimethylallyladenosine synthase	4B	269274326	269277844
TRITD4Bv1G082360	Protein transport protein SEC23	4B	270738750	270756907
TRITD4Bv1G083350	3-ketoacyl-CoA synthase	4B	274851563	274854601
TRITD4Bv1G084630	Chloroplastic group IIA intron splicing facilitator CRS1, chloroplastic	4B	280784225	280794965
TRITD4Bv1G086490	aldehyde dehydrogenase 10A8 G	4B	288556355	288557427
TRITD4Bv1G087000	inactive purple acid phosphatase-like protein G	4B	290021633	290024736
TRITD4Bv1G087360	DNA-directed RNA polymerase I subunit rpa49	4B	291769917	291772731
TRITD4Bv1G088420	Alpha/beta-Hydrolases superfamily protein	4B	296785394	296801421
TRITD4Bv1G088690	Zinc finger, CCHC-type	4B	298136532	298138166
TRITD4Bv1G089430	Hydroxysteroid dehydrogenase, putative	4B	300794910	300803147
TRITD4Bv1G089770	1-phosphatidylinositol-3-phosphate 5-kinase	4B	302231888	302270453
TRITD4Bv1G090440	S-acyltransferase	4B	307010942	307036771
TRITD4Bv1G090800	Villin	4B	308709568	308722499
TRITD4Bv1G091090	1-phosphatidylinositol-3-phosphate 5-kinase FAB1A G	4B	309474638	309474886
TRITD4Bv1G091890	1-phosphatidylinositol-3-phosphate 5-kinase FAB1A G	4B	309474638	309474886
TRITD4Bv1G095040	Nuclear cap-binding protein subunit 1	4B	328688611	328707327
TRITD4Bv1G095820	Protein ENHANCED DISEASE RESISTANCE 2-like G	4B	332896442	332925408
TRITD4Bv1G096530	30S ribosomal protein S4 G	4B	335916750	335916995
TRITD4Bv1G096600	WAPL (Wings apart-like protein regulation of heterochromatin) protein G	4B	336124027	336126319
TRITD4Bv1G097210	Ubiquitin carboxyl-terminal hydrolase family protein, expressed	4B	338739811	338788353
TRITD4Bv1G098130	ATPase family AAA domain-containing protein 1	4B	343141535	343152001
TRITD4Bv1G098670	Aspartic acid-rich protein	4B	344805788	344806585
TRITD4Bv1G099410	Transcription factor jumonji (JmjC) domain-containing	4B	347895132	347903271
TRITD4Bv1G101340	Transcription initiation factor TFIID subunit 4b	4B	357329134	357355156
TRITD4Bv1G101720	Paladin	4B	358279289	358305775
TRITD4Bv1G102740	TUDOR-SN protein 1 isoform 2 G	4B	362417693	362427278
TRITD4Bv1G103630	Fanconi anemia group I protein	4B	366101018	366106964
TRITD4Bv1G104200	Sucrose synthase	4B	368676388	368712076
TRITD4Bv1G104730	tRNA pseudouridine synthase	4B	371063288	371086998
TRITD4Bv1G104990	Uroporphyrinogen decarboxylase	4B	372092733	372096313
TRITD4Bv1G105380	VP1/ABI3-like 3 G	4B	373238329	373241179
TRITD4Bv1G105390	Poly (A) RNA polymerase cid14	4B	373241828	373245576
TRITD4Bv1G105670		4B
TRITD4Bv1G105740	Insulin-degrading enzyme	4B	373968755	373981334
TRITD4Bv1G105850	Pentatricopeptide repeat-containing protein	4B	374912240	374913948
TRITD4Bv1G106440	extra-large G-like protein, putative (DUF3133)	4B	377687830	377689896
TRITD4Bv1G106550	Photosystem II Psb27 protein	4B	377927963	377928469
TRITD6Av1G072260	Protein FLX-like 2 G	6A	178114781	178118250
TRITD6Av1G072900	Receptor-like protein kinase	6A	179702981	179708289
TRITD6Av1G073760	Kinase family protein	6A	181559538	181562419
TRITD6Av1G073970	GDSL esterase/lipase	6A	182500880	182503114
TRITD6Av1G073990		6A	182504303	182505214
TRITD6Av1G074010	GDSL esterase/lipase	6A	182531659	182532868
TRITD6Av1G074160	Subtilisin-like protease	6A	183004196	183019687
TRITD6Av1G074210	U11/U12 small nuclear ribonucleoprotein 25 kDa protein	6A	183088617	183090605
TRITD6Av1G075310	U11/U12 small nuclear ribonucleoprotein 25 kDa protein	6A	183088617	183090605
TRITD6Av1G075320	transmembrane protein G	6A	185530197	185540976
TRITD6Av1G075400	Kynurenine formamidase	6A	185677558	185679778
TRITD6Av1G076030	Nuclear pore complex protein NUP205	6A	187296822	187330561
TRITD6Av1G076780	Glycosyltransferase G	6A	189407527	189413386
TRITD6Av1G077430		6A	191581634	191581982
TRITD6Av1G079280	transmembrane protein, putative (Protein of unknown function, DUF642)	6A	195951059	195952361
TRITD6Av1G079810	Pleiotropic drug resistance ABC transporter	6A	198015998	198022394
TRITD6Av1G080190	Copper ion binding protein G	6A	198816617	198854437
TRITD6Av1G080200	Mitochondrial substrate carrier family protein G	6A	198859002	198876136
TRITD6Av1G080380	Coatomer beta' subunit	6A	199307061	199317318
TRITD6Av1G080520	Ubiquitin-conjugating enzyme E2 B G	6A	199516432	199519223
TRITD6Av1G081580	Myosin heavy chain-related protein G	6A	202466118	202471338
TRITD6Av1G081590	Respiratory burst oxidase	6A	202473638	202479216
TRITD6Av1G082070	Ethylene-responsive transcription factor	6A	204146758	204147506
TRITD6Av1G096660	Poly(A) polymerase	6A	256129464	256140041
TRITD6Av1G097160	50S ribosomal protein L22	6A	258092363	258095168
TRITD6Av1G131740	Cytosolic Fe-S cluster assembly factor NBP35	6A	382054443	382057276
TRITD6Av1G131750	Kelch repeat-containing F-box family protein	6A	382060926	382061987
TRITD6Av1G132690	TGN-related, localized SYP41-interacting protein, putative G	6A	384421098	384428011
TRITD6Av1G143110	Hexosyltransferase	6A	418050709	418058214
TRITD6Av1G143270	MYB	6A	418453514	418457241
TRITD6Av1G143280	MYB	6A	418597870	418598622
TRITD6Av1G143400	60S ribosomal protein L14, putative	6A	418982514	418985721
TRITD6Av1G143960	Receptor-like protein kinase	6A	420740885	420745230
TRITD6Av1G146010	Myb transcription factor	6A	425633292	425634329
TRITD6Av1G146340	response regulator 1	6A	426658150	426660366
TRITD6Av1G178250	DUF506 family protein	6A	511247000	511248051
TRITD6Av1G178290	Eukaryotic aspartyl protease family protein	6A	511417846	511419820
TRITD6Av1G178330	Eukaryotic aspartyl protease family protein, putative	6A	511417846	511419820
TRITD6Av1G178540	ATP synthase mitochondrial F1 complex assembly factor 1	6A	511955592	511958678
TRITD6Av1G178850	Ubiquitin-conjugating enzyme E2, putative	6A	512570447	512571191
TRITD6Av1G178860	Ubiquitin-conjugating enzyme E2	6A	512570447	512571191
TRITD6Av1G178880	WD repeat-containing protein-like protein	6A	512595865	513084796
TRITD6Bv1G066050	Fatty acid hydroxylase superfamily	6B	190892874	190898092
TRITD6Bv1G066280	Protein kinase-like	6B	191964258	191965391
TRITD6Bv1G070750	Phosphoglycerate kinase	6B	208295102	208298267
TRITD7Av1G193440	ABC transporter-like family-protein	7A	523723145	523729000
TRITD7Av1G193730	Homeobox protein bel1-like protein	7A	524564810	524571209
TRITD7Bv1G057320	ATPase subunit 4	7B	161081505	161082083
TRITD7Bv1G057370	Galactan beta-1,4-galactosyltransferase GALS1	7B	161198037	161201019
TRITD7Bv1G057430	Jasmonate O-methyltransferase	7B	161331563	161332917
TRITD7Bv1G057560	LOB domain protein	7B	162322557	162323953
TRITD7Bv1G058090	F-box domain containing protein, expressed	7B	163602551	163607973
TRITD7Bv1G067860	3-oxoacyl-reductase	7B	196215829	196219954
TRITD7Bv1G067870	Potassium transporter	7B	196220811	196224671
TRITD7Bv1G067920	Mitochondrial transcription termination factor family protein, putative	7B	196287944	196289830
TRITD7Bv1G068280	Beta-glucosidase, putative	7B	197437680	197439783
TRITD7Bv1G070020	E3 ubiquitin-protein ligase	7B	203606746	203607432
TRITD7Bv1G070810	Receptor-like protein kinase	7B	205906138	205923870
TRITD7Bv1G070820	Receptor-like protein kinase	7B	205906138	205923870
TRITD7Bv1G070840	Protein kinase family protein	7B	205974824	205981140
TRITD7Bv1G070860	Methionyl-tRNA formyltransferase	7B	205989852	205991662
TRITD7Bv1G070980	Ubiquitin-associated domain-containing family protein	7B	206251444	206254998
TRITD7Bv1G071080	Chaperone protein htpG family protein	7B	206524048	206527805
TRITD7Bv1G071100	Pentatricopeptide repeat-containing protein	7B	206534518	206536311
TRITD7Bv1G071140		7B	206632826	206634395
TRITD7Bv1G079980	Receptor protein kinase, putative	7B	232379389	232386194
TRITD7Bv1G079990	Stress up-regulated Nod 19 protein	7B	232387150	232390904
TRITD7Bv1G080040	Retinoblastoma-related protein	7B	232553490	232559000
TRITD7Bv1G080200	Transcription factor IIIB subunit	7B	232789939	232792509
TRITD7Bv1G080290	Pentatricopeptide repeat-containing protein	7B	232837985	232841560
TRITD7Bv1G080310	Pentatricopeptide repeat-containing protein	7B	232837985	232841560
TRITD7Bv1G080450	Major facilitator superfamily protein	7B	233831889	233833172
