## Supplementary material for "Wild emmer contribution in wheat domestication and adaptation to new environments": S. Table 6

### Sheet: Hoja1
S. Table 6: intersection of distance and selection statistics for windows showing introgression from WSL to DSE. Windows highlighted in bold are in the top 5% values of XP-EHH (MAX SCORE XPEHH, % GT XPEHH = 5), as reported by Selcan norm, indicating selection in DSE compared to DNW.
chr	start	end	dxy WSL-DSE	dxy WNL-DSE	dxy DSE-DNW	TajimaD	MAX SCORE XPEHH	MIN SCORE XPEHH	% GT XPEHH	% LT XPEHH
2A	198000001	200000000	0.1405	0.1601	0.4255	-1.8185	1.2537	-1.5676	100	100
3B	148000001	150000000	0.2197	0.3396	0.3536	0.6086	2.2795	-1.2602	100	100
4B	96000001	98000000	0.2436	0.2745	0.444	-1.6319	2.6894	-1.733	100	100
4B	190000001	192000000	0.1498	0.413	0.442	-0.7912	1.8513	-1.2624	100	100
4B	192000001	194000000	0.1389	0.4286	0.4569	-0.8221	1.7811	-1.1862	100	100
4B	194000001	196000000	0.138	0.4264	0.456	-1.0821	1.878	-0.8938	100	100
4B	196000001	198000000	0.1309	0.407	0.4349	-1.2442	1.9992	-1.3678	100	100
4B	198000001	200000000	0.1373	0.4183	0.4455	-0.9454	2.1298	-1.0799	100	100
4B	200000001	202000000	0.1417	0.407	0.4379	-1.0052	2.3957	-1.1791	5	100
4B	202000001	204000000	0.1356	0.4137	0.4399	-1.0432	2.2601	-1.0903	5	100
4B	204000001	206000000	0.1323	0.4422	0.4651	-1.1035	2.0743	0.0982	100	100
4B	206000001	208000000	0.1545	0.3851	0.4083	-0.7753	2.6653	-1.3396	5	100
4B	208000001	210000000	0.1402	0.3625	0.3872	-0.9024	1.4521	-1.1052	100	100
4B	210000001	212000000	0.1282	0.4267	0.4554	-0.9585	1.6136	-1.3818	100	100
4B	212000001	214000000	0.1392	0.3984	0.4231	-0.9126	2.8884	-1.2087	5	100
4B	214000001	216000000	0.15	0.3901	0.4162	-0.7423	2.5141	-1.6468	100	100
4B	216000001	218000000	0.146	0.3913	0.4204	-0.6824	2.6491	-1.2841	5	100
4B	218000001	220000000	0.1314	0.4101	0.4375	-1.0275	1.0181	-0.93	100	100
4B	220000001	222000000	0.1324	0.4168	0.447	-1.1103	2.4497	-1.0667	5	100
4B	222000001	224000000	0.1433	0.4139	0.4399	-0.691	1.0534	-1.3395	100	100
4B	224000001	226000000	0.1447	0.4134	0.4445	-0.7136	1.3126	-0.3626	100	100
4B	226000001	228000000	0.1375	0.4156	0.4465	-0.8533	2.3717	-1.1475	5	100
4B	228000001	230000000	0.1451	0.4083	0.4386	-0.852	2.0963	-0.4437	100	100
4B	230000001	232000000	0.1458	0.4027	0.4265	-0.8684	1.9014	-1.439	100	100
4B	232000001	234000000	0.1356	0.402	0.4289	-1.1993	2.3939	-0.9021	5	100
4B	234000001	236000000	0.1356	0.4197	0.4425	-0.9737	1.7155	-1.7051	100	100
4B	238000001	240000000	0.1403	0.4005	0.4267	-0.8561	0.5414	-0.0823	100	100
4B	240000001	242000000	0.1393	0.3824	0.4075	-0.9288	2.3449	-0.3448	5	100
4B	242000001	244000000	0.1358	0.4155	0.4487	-1.083	2.2626	-1.3565	5	100
4B	244000001	246000000	0.1384	0.4154	0.4493	-0.8743	1.2078	-2.0921	100	100
4B	246000001	248000000	0.1334	0.4136	0.4325	-1.2366	2.0153	-0.4321	100	100
4B	248000001	250000000	0.1268	0.3802	0.4072	-1.0855	2.8032	-0.1669	5	100
4B	250000001	252000000	0.1462	0.373	0.3856	-0.5904	2.0869	-1.0567	100	100
4B	252000001	254000000	0.1405	0.4124	0.4367	-1.1052	1.5615	-0.9383	100	100
4B	254000001	256000000	0.1441	0.4033	0.4367	-0.9897	1.7175	-0.9574	100	100
4B	256000001	258000000	0.1464	0.4054	0.4219	-1.141	1.2377	-1.1172	100	100
4B	258000001	260000000	0.1324	0.421	0.4473	-0.9665	1.5799	-0.4522	100	100
4B	262000001	264000000	0.1352	0.4537	0.4778	-0.9532	1.8298	-1.1035	100	100
4B	264000001	266000000	0.1437	0.3959	0.4216	-0.9965	1.4966	-1.4496	100	100
4B	266000001	268000000	0.1376	0.3943	0.4242	-0.904	1.8218	-0.3913	100	100
4B	268000001	270000000	0.1474	0.3715	0.3971	-0.7007	0.8239	-0.4136	100	100
4B	270000001	272000000	0.1363	0.4057	0.4355	-0.8758	2.6638	-0.6141	5	100
4B	272000001	274000000	0.1529	0.3877	0.4128	-0.9527	2.236	-1.5645	5	100
4B	274000001	276000000	0.1388	0.4135	0.4366	-0.9599	1.4595	-0.7994	100	100
4B	280000001	282000000	0.1244	0.4184	0.4506	-0.8355	1.7711	-0.4047	100	100
4B	282000001	284000000	0.137	0.4196	0.4495	-1.0126	2.4667	-0.3998	5	100
4B	284000001	286000000	0.1394	0.3572	0.3791	-0.6072	1.9144	-1.0328	100	100
4B	286000001	288000000	0.1362	0.4113	0.4399	-0.8305	1.5664	-1.2981	100	100
4B	288000001	290000000	0.1344	0.3683	0.4024	-1.0257	1.5759	-1.4276	100	100
4B	290000001	292000000	0.1386	0.4009	0.4327	-1.0257	2.1883	-1.1034	5	100
4B	292000001	294000000	0.1457	0.4191	0.4471	-0.9256	1.9998	-1.5554	100	100
4B	294000001	296000000	0.1384	0.3993	0.42	-0.6927	1.6163	-1.5794	100	100
4B	296000001	298000000	0.145	0.3799	0.3877	-0.5165	2.0755	-0.707	5	100
4B	298000001	300000000	0.1339	0.4325	0.4566	-0.8401	1.4255	-1.3941	100	100
4B	300000001	302000000	0.1382	0.416	0.4385	-0.8368	1.9847	-1.2904	100	100
4B	302000001	304000000	0.1308	0.4226	0.4518	-1.031	2.0197	-0.6971	100	100
4B	304000001	306000000	0.1389	0.3781	0.4024	-0.9488	2.0385	-0.7341	100	100
4B	306000001	308000000	0.1573	0.4055	0.4223	-1.024	1.9891	-1.4965	100	100
4B	308000001	310000000	0.1441	0.4073	0.4344	-0.6732	2.4844	-1.7375	5	100
4B	310000001	312000000	0.1435	0.3938	0.4192	-1.1278	2.1583	-0.8905	100	100
4B	312000001	314000000	0.1598	0.4055	0.4291	-0.3706	1.5767	-3.1294	100	5
4B	314000001	316000000	0.1475	0.4114	0.4244	-1.1586	2.2164	-2.2866	5	100
4B	316000001	318000000	0.1377	0.4198	0.4453	-0.9012	0.9371	-1.874	100	100
4B	318000001	320000000	0.1378	0.4074	0.4365	-0.9718	2.3861	-0.8098	100	100
4B	320000001	322000000	0.1407	0.4473	0.4718	-1.1682	1.2965	-0.8164	100	100
4B	322000001	324000000	0.1316	0.4121	0.4497	-0.6464	1.9391	-0.1208	100	100
4B	324000001	326000000	0.1445	0.4081	0.4347	-0.892	2.0764	-0.8789	100	100
4B	326000001	328000000	0.1236	0.4476	0.478	-0.9319	1.2964	-0.5983	100	100
4B	328000001	330000000	0.1389	0.4113	0.4447	-0.9319	1.0126	-1.1697	100	100
4B	330000001	332000000	0.1484	0.3738	0.4087	-0.9379	1.9742	-0.8715	100	100
4B	332000001	334000000	0.1264	0.4116	0.4474	-1.085	1.8278	-1.1514	100	100
4B	334000001	336000000	0.1363	0.3715	0.4027	-0.9089	1.7886	-0.9514	100	100
4B	336000001	338000000	0.1343	0.4219	0.4498	-1.3316	2.6727	-0.8325	5	100
4B	338000001	340000000	0.1339	0.4137	0.4405	-1.2107	2.2179	-0.402	100	100
4B	340000001	342000000	0.1349	0.4122	0.3801	-0.8273	1.637	-0.3259	100	100
4B	342000001	344000000	0.1396	0.4002	0.4263	-1.1831	1.8774	-0.4933	100	100
4B	344000001	346000000	0.1289	0.4398	0.4635	-0.9442	2.3167	-0.6291	5	100
4B	346000001	348000000	0.1392	0.3991	0.4186	-1.187	2.2776	-0.8237	100	100
4B	348000001	350000000	0.1257	0.44	0.4658	-1.0084	1.3492	-0.964	100	100
4B	350000001	352000000	0.1281	0.4219	0.4497	-0.9837	1.5945	-1.0249	100	100
4B	352000001	354000000	0.1369	0.4375	0.4753	-1.0749	2.2637	-0.5168	5	100
4B	354000001	356000000	0.1344	0.4363	0.4501	-0.6612	2.2413	-1.3204	100	100
4B	356000001	358000000	0.1149	0.4604	0.4594	-0.7124	2.632	-0.638	5	100
4B	358000001	360000000	0.1417	0.4209	0.4437	-1.1747	1.4882	-1.625	100	100
4B	360000001	362000000	0.1306	0.4561	0.4804	-1.0085	2.0641	-0.3586	100	100
4B	362000001	364000000	0.1407	0.4293	0.4667	-0.9637	1.8162	-0.7633	100	100
4B	364000001	366000000	0.1208	0.4357	0.4703	-0.8157	1.6143	-1.0701	100	100
4B	366000001	368000000	0.1284	0.3935	0.4261	-1.0953	1.8412	-0.0104	100	100
4B	368000001	370000000	0.1464	0.3657	0.3921	-0.727	1.7621	-2.2834	100	100
4B	370000001	372000000	0.1422	0.4325	0.4591	-1.1003	1.8319	-0.9343	100	100
4B	372000001	374000000	0.1346	0.4254	0.4485	-1.0789	1.5907	-1.1853	100	100
4B	374000001	376000000	0.1403	0.4046	0.427	-0.3717	1.5395	-1.9899	100	100
4B	376000001	378000000	0.1586	0.4047	0.4339	-1.614	1.0003	-1.1172	100	100
6A	180000001	182000000	0.3799	0.4137	0.5449	-1.614	1.4024	-1.5956	100	100
6A	182000001	184000000	0.4023	0.4263	0.5186	-1.5426	1.4502	-2.1918	100	100
6A	184000001	186000000	0.3793	0.395	0.4804	-1.5333	1.9104	-1.5556	100	100
6A	186000001	188000000	0.3801	0.3946	0.4444	-1.3292	1.2331	-1.9844	100	100
6A	188000001	190000000	0.3692	0.3914	0.4593	-1.4498	1.2469	-1.4161	100	100
6A	190000001	192000000	0.3947	0.4147	0.4663	-1.4088	1.4031	-2.3042	100	100
6A	192000001	194000000	0.3729	0.3893	0.4351	-1.4199	1.3797	-1.5786	100	100
6A	194000001	196000000	0.3109	0.349	0.5581	-1.5912	1.3917	-1.5483	100	100
6A	196000001	198000000	0.4454	0.4661	0.5766	-1.6504	1.1479	-1.4905	100	100
6A	198000001	200000000	0.3513	0.3743	0.4789	-1.5425	1.811	-1.3542	100	100
6A	200000001	202000000	0.3318	0.3527	0.4683	-1.4218	1.5667	-1.5674	100	100
6A	202000001	204000000	0.3308	0.3426	0.4129	-1.3892	1.8496	-1.4351	100	100
6A	204000001	206000000	0.3648	0.3669	0.4395	-1.4417	0.9337	-2.0909	100	100
6A	206000001	208000000	0.3059	0.3268	0.4008	-1.5681	1.6434	-1.3485	100	100
6A	208000001	210000000	0.3261	0.3346	0.4585	-1.4275	2.0963	-1.9441	100	100
6A	256000001	258000000	0.2658	0.3506	0.3563	-1.0697	0.7469	-1.7126	100	100
6A	382000001	384000000	0.2974	0.3181	0.3314	-1.0758	0.606	-2.1689	100	100
6A	418000001	420000000	0.1618	0.3269	0.3371	-0.4101	1.3345	-1.5742	100	100
6A	420000001	422000000	0.1669	0.3254	0.3362	-0.6074	1.1356	-2.2405	100	100
6B	190000001	192000000	0.1603	0.3128	0.3837	-1.6751	1.612	-1.3239	100	100
6B	208000001	210000000	0.1839	0.3175	0.3505	0.7179	1.1896	-1.6091	100	100
7B	162000001	164000000	0.1825	0.2204	0.4372	-0.4004	0.9378	-2.4448	100	5
7B	196000001	198000000	0.1894	0.1896	0.3321	-1.7294	1.7069	-1.6059	100	100
7B	204000001	206000000	0.1558	0.1957	0.4701	-1.7257	1.8599	-1.8881	100	100
7B	232000001	234000000	0.2653	0.2787	0.3333	-1.8103	2.4279	-0.3046	5	100
